# Data-driven representations using deep network-coherent methylation autoencoders to identify robust disease and risk factor signatures

**DOI:** 10.1101/2023.03.07.531501

**Authors:** David Martínez-Enguita, Sanjiv K. Dwivedi, Rebecka Jörnsten, Mika Gustafsson

## Abstract

Data analysis in systems medicine often employs knowledge-driven approaches, which leverage prior biological insights to guide and inform the study of large omic sets. However, the current state of knowledge in biology is still partial and biased. For example, cancer-associated genes are overrepresented in protein interaction networks. As a result, these approaches may fail to capture novel or unexpected phenomena. In this study, we present a data-driven workflow for the functional analysis of large DNA methylation data using deep autoencoders with biologically relevant latent embeddings (network-coherent autoencoders, NCAEs). We observed an increasing gene co-localization gradient, consistent with the human interactome, within the learned representation of a deep methylation autoencoder. We showcased the capacity of this coherent compressed space to discover signatures for classification associated with aging, smoking, and disease. We believe this approach can improve the understanding of complex epigenetic processes and help develop more effective diagnostic and therapeutic strategies.
