## Supplementary material for "Data-driven representations using deep network-coherent methylation autoencoders to identify robust disease and risk factor signatures": Suppl. File 1

Hidden layers	Nodes per layer	Epochs until ES	Test set R^2	Median R^2 per dataset	Median R^2 per sample	Median R^2 per feature	Parameters (x1e6)
1	32	159	0.9803	0.9735	0.9869	0.7673	25.0
1	64	254	0.9855	0.9800	0.9581	0.8261	49.6
1	128	301	0.9891	0.9847	0.9930	0.8647	98.8
1	256	262	0.9913	0.9888	0.9944	0.8855	197.3
1	512	205	0.9923	0.9911	0.9950	0.8933	394.2
1	1024	260	0.9933	0.9935	0.9956	0.9010	788.1
2	32	233	0.9797	0.9731	0.9867	0.7614	25.0
2	64	247	0.9849	0.9789	0.9902	0.8193	49.6
2	128	278	0.9886	0.9839	0.9927	0.8591	98.9
2	256	300	0.9911	0.9887	0.9943	0.8833	197.4
2	512	243	0.9924	0.9914	0.9951	0.8933	394.5
2	1024	242	0.9931	0.9934	0.9955	0.8992	789.2
3	32	126	0.9796	0.9728	0.9866	0.7577	25.0
3	64	128	0.9848	0.9790	0.9902	0.8174	49.6
3	128	121	0.9885	0.9838	0.9927	0.8567	98.9
3	256	158	0.9912	0.9889	0.9944	0.8826	197.4
3	512	99	0.9923	0.9915	0.9950	0.8915	394.8
3	1024	67	0.9927	0.9925	0.9952	0.8936	790.2
4	32	226	0.9784	0.9713	0.9855	0.7487	25.0
4	64	383	0.9843	0.9780	0.9899	0.8136	49.6
4	128	292	0.9881	0.9831	0.9925	0.8538	98.9
4	256	292	0.9907	0.988	0.9941	0.8783	197.5
4	512	263	0.9922	0.9913	0.9950	0.8906	395
4	1024	72	0.9926	0.9926	0.9952	0.8916	791.3
