## Supplementary material for "Data-driven representations using deep network-coherent methylation autoencoders to identify robust disease and risk factor signatures": Suppl. File 5

DNAm_clock	n_cpgs	n_genes	min_age	max_age	sample_size	tissue	platform	reported_associations	reference
DNAm-age (Bocklandt)	3	3	18	70	68	saliva	Illumina 27K	Chronological age	https://doi.org/10.1371/journal.pone.0014821
Epigenetic-aging-signature	19	5	16	72	130	various cell types	Illumina 27K	Chronological age	https://doi.org/10.18632/aging.100395
Florath age predictor	17	12	50	75	400	blood	Illumina 450K	Chronological age	https://doi.org/10.1093/hmg/ddt531
DNAm-age (Horvath)	353	344	0	101	7844	various cell types and tissues	Illumina 27K & Illumina 450K	Chronological age, all-cause mortality, cancer, age-related disease, neurodegenerative phenotypes	https://doi.org/10.1186/gb-2013-14-10-r115
DNAm-age (Hannum)	71	94	19	101	656	blood	Illumina 450K	Chronological age, all-cause mortality	https://doi.org/10.1016/j.molcel.2012.10.016
DNAm-age (Weidner)	3	3	0	78	575	blood	Illumina 27K & Illumina 450K	Chronological age, clinical and lifestyle factors, telomere length and related diseases	https://doi.org/10.1186/gb-2014-15-2-r24
Huang age prediction model	5	5	9	75	89	blood	Pyrosequencing	Chronological age for forensics	https://doi.org/10.1016/j.fsigen.2015.05.007
Zbiec-Piekarska age predictor	5	5	2	75	420	blood	Pyrosequencing	Chronological age for forensics	https://doi.org/10.1016/j.fsigen.2015.05.001
Zhang age predictor	514	396	2	104	13566	blood and saliva	Illumina 450K & Ilumina EPIC	Chronological age	https://doi.org/10.1186/s13073-019-0667-1
epiTOC	385	175	19	101	656	blood	Illumina 450K	Mitotic age, cancer risk	https://doi.org/10.1186/s13059-016-1064-3
All-cause mortality clock	10	4	31	82	1000	blood	Illumina 450K	All-cause, cardiovascular disease and cancer mortality, cigarette smoking behaviour	https://doi.org/10.1038/ncomms14617
MiAge	286	159	NA	NA	4020	8 TTGA cancer cells	Illumina 450K	Mitotic age, cancer risk, survival	https://doi.org/10.1080/15592294.2017.1389361
DNAm PhenoAge	513	505	20	NA	9926	blood	Illumina 27K, Illumina 450K & Ilumina EPIC	All-cause and cause-specific mortality, survival, count of comorbidities, physical functioning, smoking status and telomere length	https://doi.org/10.18632/aging.101414
DNAmTL	140	133	22	93	2256	blood	Illumina 450K & Ilumina EPIC	Telomere length, chronological age, ethnicity, sex, lifestyle factors, mortality, morbidity, physical functioning	https://doi.org/10.18632/aging.102173
