## Supplementary material for "Data-driven representations using deep network-coherent methylation autoencoders to identify robust disease and risk factor signatures": Suppl. File 7

Model	Ordered_by	DNAm_clock	Reference	nCpG	nGenes	nGenes_DNAm_clock	Background	Overlap	Pvalue	OR
NCAE-Age	avg_delta	Combined_list	NA	1000	775	1328	16242	123	3.49258904007659E-13	2.2326
NCAE-Age	avg_delta	Bocklandt_2011	https://doi.org/10.1371/journal.pone.0014821	1000	775	4	16242	1	0.177647006795483	6.6569
NCAE-Age	avg_delta	Koch_and_Wagner_2011	https://doi.org/10.18632/aging.100395	1000	775	5	16242	3	0.001006671115654	30.0473
NCAE-Age	avg_delta	Florath_2013	https://doi.org/10.1093/hmg/ddt531	1000	775	13	16242	5	0.00022804739813	12.5416
NCAE-Age	avg_delta	Horvath_2013	https://doi.org/10.1186/gb-2013-14-10-r115	1000	775	260	16242	19	0.043373662155042	1.5877
NCAE-Age	avg_delta	Hannum_2013	https://doi.org/10.1016/j.molcel.2012.10.016	1000	775	87	16242	13	0.000234107493862	3.5483
NCAE-Age	avg_delta	Weidner_2014	https://doi.org/10.1186/gb-2014-15-2-r24	1000	775	4	16242	0	1	0
NCAE-Age	avg_delta	Huang_2015	https://doi.org/10.1016/j.fsigen.2015.05.007	1000	775	2	16242	0	1	0
NCAE-Age	avg_delta	Zbiec_Piekarska_2015	https://doi.org/10.1016/j.fsigen.2015.05.001	1000	775	5	16242	4	2.47510563115924E-05	80.0248
NCAE-Age	avg_delta	Zhang_2019	https://doi.org/10.1186/s13073-019-0667-1	1000	775	354	16242	43	1.70992850909439E-08	2.8624
NCAE-Age	avg_delta	Zhang_2017	https://doi.org/10.1038/ncomms14617	1000	775	4	16242	0	1	0
NCAE-Age	avg_delta	Yang_2016	https://doi.org/10.1186/s13059-016-1064-3	1000	775	171	16242	15	0.016964362031708	1.937
NCAE-Age	avg_delta	Youn_and_Wang_2018	https://doi.org/10.1080/15592294.2017.1389361	1000	775	139	16242	19	3.36396340725425E-05	3.2138
NCAE-Age	avg_delta	Levine_2018	https://doi.org/10.18632/aging.101414	1000	775	407	16242	37	0.0001334184987	2.0455
NCAE-Age	avg_delta	Lu_DNAmTL_2019	https://doi.org/10.18632/aging.102173	1000	775	84	16242	10	0.006552289673877	2.7189
