## Supplementary material for "Data-driven representations using deep network-coherent methylation autoencoders to identify robust disease and risk factor signatures": Suppl. File 8

DNAm_signature	Description	Reference	PMID	Table
smoking_Gao	1460 smoking-associated CpG sites (927 unique genes)	Gao et al. (2015)	26478754	Suppl. File Sheet 4
smoking_Zeilinger	972 CpG sites with differential methylation levels after correction	Zeilinger et al. (2013)	23691101	Suppl. Table S1
smoking_Guida	461 CpG sites, epigenome-wide markers of smoking status	Guida et al. (2015)	25556184	Suppl. Table S1
smoking_Dogan	910 CpG sites significant with respect to smoking status after correction	Dogan et al. (2014)	24559495	Suppl. File 1
smoking_Besingi	95 Cpg sites associated with smoking status after FDR	Besingi and Johansson (2014)	24334605	Suppl. Table S1
smoking_Christiansen	3348 CpG sites (FDR<0.01) for current vs. never smokers	Christiansen et al. (2021)	33593402	Suppl. Table S2
smoking_Joehanes	3978 CpG sites (FDR<1e-4) for current vs. never smokers	Joehanes et al. (2016)	27651444	Suppl. Table S2
smoking_Dugue	1851 CpG sites (P<1e-7) between current and never smokers	Dugué et al. (2020)	31552803	Suppl. Table S1
smoking_Ambatipudi	748 CpG sites (FDR<0.05) between current and never smokers	Ambatipudi et al. (2016)	26864933	Suppl. Table S1
smoking_Lee	108 CpG sites (FDR>0.05) between current and never smokers	Lee et al. (2016)	27688819	Add. File 3: Table S1
smoking_consensus	1462 genes with frequency >= 2 across reported smoking signatures	NA	NA	NA
